# Cell polarity linked to gravity sensing is generated by protein translocation from statoliths to the plasma membrane

**DOI:** 10.1101/2023.03.31.534658

**Authors:** Takeshi Nishimura, Shogo Mori, Hiromasa Shikata, Moritaka Nakamura, Yasuko Hashiguchi, Yoshinori Abe, Takuma Hagihara, Hiroshi Y. Yoshikawa, Masatsugu Toyota, Takumi Higaki, Miyo Terao Morita

**Author notes:** These authors contributed equally to this work (Takeshi Nishimura, Shogo Mori, Hiromasa Shikata).

## Abstract

Organisms have evolved under the gravitational force and sense the direction of gravity via statoliths in specialized cells. In the gravitropism of flowering plants, the starch-accumulating plastids, amyloplasts, in gravity sensing cells act as statoliths. The gravity sensing mechanism has long been considered a mechanosensing process by which amyloplasts transmit forces to intracellular structures, but the molecular support has not been reported. This study revealed that LAZY1-LIKE family proteins involved in gravity signaling in statocytes are localized to the amyloplast periphery and its proximal plasma membrane, resulting in polar localization according to the direction of gravity. We propose a gravity sensing mechanism by which LZY transmits the positional information of amyloplasts, i.e., the direction of gravity, by translocating to the plasma membrane.
