## Supplementary material for "Cell polarity linked to gravity sensing is generated by protein translocation from statoliths to the plasma membrane": table S1

### Sheet: Sheet1
#	name	sequence (5' to 3')	Discription
1	pGWB501-mCheCter_Rv	GGGAAATTCGAGCTCCTACTTGT	pGWB501(LZY3p::LZY3-mCherry) backbone
2	pGWB501-hptCter_Fw	TGTACGGTCGGCATCTACTCT
3	mChe-LZY3ter_Fw	GTAGGAGCTCGAATTTCCC ATATATGGTCCACTTTTCCTTTTTCA	LZY3 terminator
4	LZY3ter_ApaI-E9t_Rv	GACAACGGGCCC ATTAGAGGGTTACACTTTAGTAAGTAACAAAAC
5	hpt-E9ter_Fw	GTAGATGCCGACCGTACA AGAGCTTTCGTTCGTATCATCG	rbcS-E9 ter
6	E9ter_ApaI-LZY3t_Rv	CCTCTAATGGGCCC GTTGTCAATCAATTGGCAAGTCA
7	LZY3_A_Fw1	ACTCCCGAAGAAGTTGGGAAACTACAGAAGGAGCTGACG	for A-7Q
8	LZY3_A_Rv2	AGGAAGATTCGCTAATTCTCGATTCACATCAGA	for A-7Q
9	LZY3_A_Rv1m	CACATCAGACTGCTGTTGCTGACTCTGTTGCGTCAAGAGTTGCGTCAGCTC	for A-7Q, A-10Q
10	LZY3_A_Fw1m	ACTCCCGAAGAAGTTGGGCAACTACAGCAGGAGCTGACG	for A-10Q
11	LZY3_A_Rv2m	AGGAAGATTCGCTAATTCCTGATTCACATCAGA	for A-10Q
12	LZY3_B_Fw1	ATCAGTGTTATCCTAGGGAGATGCAAAGCTATTTCTACAGAGAG	for B-7Q
13	LZY3_B_Rv2	TTCTGTACAGACAAACATCTTCTTGAGAAGATGAGAAACAGAGGT	for B-7Q
14	LZY3_B_Rv1m	AACAGAGGTTTGGCTCAAATCTTGTTGATTCTGCTGCGTCTGGTTCTGGCTCTCTGTA	for B-7Q, B-11Q
15	LZY3_B_Fw1m	ATCAGTGTTATCCTAGGGCAATGCCAAGCTATTTCTACAGAGAG	for B-11Q
16	LZY3_B_Rv2m	TTCTGTACAGACAAACATCTGCTGGAGAAGATGAGAAACAGAGGT	for B-11Q
17	LZY3_303Rv	CCCAACTTCTTCGGGAGTGA	for site A mutation
18	LZY3_373Fw	GAATTAGCGAATCTTCCTTTGGATA
19	LZY3_504Rv	CCCTAGGATAACACTGATTGTACGC	for site B mutation
20	LZY3_598Fw	ATGTTTGTCTGTACAGAAGGTTTTTCTC
21	LZY3_PEST_Del_R	ACGACCTTCCACGTGTAAGTTAGAC	Deletion of PEST motif
22	LZY3_PEST_Del_F	AAACTACAGAAGGAGCTGACG
23	K6far_NosT_Fw	CTAAGTGTGTTATTATGTAAGAGCTCGAATTTCCCCGAT	ADF9p::LZY3-mCherry-far
24	mCherry-K6far_Rv	TTCTTCTTTCCATCCTTAGACTTGTACAGCTCGTCCATGCC
25	K6far_Fw	TCTAAGGATGGAAAGAAGAAGAAGAAGAAGTCTAAGACTAAGTGTGTTATTATGTA
26	EcoRI-YFP_Fw	AGAATTCATGGTGAGCAAGGGCGAGG	YFP with a mutation at AauI site (1st and 2nd PCR)
27	YFP_mutAauI_Rv	AACTTGTGATGGGCTGCAGCTTATACAG	YFP with a mutation at AauI site (1st PCR)
28	YFP-AauI_Rv	TTTGTACAAACTTGTGATGGGCTG	YFP with a mutation at AauI site (2nd PCR)
29	mCherry_EcoRI_Fw	AGAATTCATGTTGAGCAAGGGCGAGG	mCherry with a mutation at AauI site
30	mCherry_AauI_Rv	AAATGTACAAACTTGTGATGGGCTGCAG CTTATACAGCTCGTCCATGCC	mCherry with a mutation at AauI site
31	K6far_Fw_pGr-XFP-AauI	GTACAGTTCTAAGGATGGAAAGAAGAAGAAGAAGAAGTCTAAGACTAAGTGTGTTATTATGTAAT	ADF9p::mCherry-far
32	K6far_Rv_pGr-XFP-AauI	GTACATTACATAATAACACACTTAGTCTTAGACTTCTTCTTCTTCTTCTTTCCATCCTTAGAACT
33	mRFP1_EcoRI_Fw	AGAATTCATGGCCTCCTCCGAGGACGTCATCAAG	ADF9p::mRFP1-Spo20PABD
34	Spo20-PABD_XbaI_Rv	ATTCTAGATCAACTAGTCTTAGTGGCGTCATC
35	AtLTI6b_sGW_Fw	CAAAAAAGCAGGCTTC ATGAGTACAGCCACTTTCGTAGAGA	ADF9p::YFP-LTI6b, 1st PCR
36	AtLTI6b_sGW_Rv	CAAGAAAGCTGGGTC TCACTTGGTGATGATATAAAGAGCG
37	pGr-GW_Fw_for_GA_v2	GCCCATCACAAGTTTGTACAAAAAAGCAGGCTTC	ADF9p::YFP-LTI6b, 2nd PCR
38	pGr-GW_Rv_for_GA_v2	CCCCATCACCACTTTGTACAAGAAAGCTGGGTC
39	LZY3_p1-54_Fw	AAGCTTGATATCGAATTC ATGAAGTTTTTCGGGTGGATGC	ADF9p::LZY3p1-54-mCherry
40	LZY3_p1-54_Rv	CCTTGCTCACCATGAATTG TGTCTGCTTTTTGTTACCGAATGT
41	pGr-mCherry_TAG_Fw	GTATAAGTAGCAGCCCATCACAAGTTTGTA	Introducing stop after mCherry
42	pGr-mCherry_TAG_Rv	TGGGCTGCTACTTATACAGCTCGTCCAT
43	gLZY4-1, 4-2, 4-3, 4-4_Fw	CCCGGATCCTTAGTTAAATTATAAAAAAAAATCGGTTTTGAATTCGAGTG	LZY4 splicing variants
44	gLZY4-1_Rv	CCCGAGCTCCTAACTAAATAATTCAGAATCAGTCTTGAC	LZY4 splicing variants
45	gLZY4-2_Rv	CCCGAGCTCTCAATTGAGACATTCAGAATCAGTC	LZY4 splicing variants
46	gLZY4-3_Rv	CCCGAGCTCTTAGAAAATCTCACATTCAGAATCAGTC	LZY4 splicing variants
47	gLZY4-4_Rv	cccGAGCTCctacatctccaagacaatatATTCAGAATCAGTCTTGACCC	LZY4 splicing variants
48	ADF9p:LZY4-4-mClover3_Fw	TTAGCTCACTGAATTCATGAAGATTTTTAGTTG
49	ADF9p:LZY4-4-mClover3_Rv	TGCTCACCATCTCGAGCATCTCCAAGACAATATATTC
50	LZY4p:LZY4-mScarlet_Fw1	TCAGTCGACTGGATCCTTAGTTAAATTATAAAAAAAAATC	LZY4-localization
51	LZY4p:LZY4-mScarlet_Rv1	ACTAAAAATCTTCATATTTCAGAGACATGCATAT	LZY4-localization
52	LZY4p:LZY4-mScarlet_Fw2	ATGAAGATTTTTAGTTG	LZY4-localization
53	LZY4p:LZY4-mScarlet_Rv2	TGCTCACCATCTCGAGACCTCCCATCTCCAAGACAATATATTC	LZY4-localization
54	LZY4p:LZY4(B-6Q)-mScarlet_Fw	ACTCCACCTCCTCTTCTTGATTTATCT	LZY4-localization
55	LZY4p:LZY4(B-6Q)-mScarlet_Rv	CCCGATAGTAACATCTGTATTAACCG	LZY4-localization
56	LZY4p:LZY4(B-6Q)-mScarlet_mFw	ACAGATGTTACTATCGGGCAGCAGCAATCGCTTT	LZY4-localization
57	LZY4p:LZY4(B-6Q)-mScarlet_mRv1	CACTTGTGCAAACAAACATCTGCTGGAGAAGAAAAGAAAGCGATT	LZY4-localization
58	LZY4p:LZY4(B-6Q)-mScarlet_mRv2	AAGAAGAGGAGGTGGAGTTTGGAAGCCACTTGTGC	LZY4-localization
59	LZY4p:LZY4delta1-mScarlet_Fw	AGCACTAGTATGGGAAAGAAGCGTGTGCCTAC	LZY4-localization
60	LZY4p:LZY4delta1-mScarlet_Rv	AGCACTAGTATTTCAGAGACATGCAT	LZY4-localization
61	LZY4p:LZY4-mEos2_Fw	GATGGGAGGTCTCGAGATGAGTGCGATTAAGCCAG	LZY4-localization
62	LZY4p:LZY4-mEos2_Rv	TGCTCACCATCTCGAGCATCTCCAAGACAATATATTC	LZY4-localization
63	ADF9p:PIC1-GFP_Fw	CACGCATGCCAATCACTACTCTTGCCGCCG	amyloplasts
64	ADF9p:PIC1-GFP_Rv	CCCCTGCAGGAGCAACCTTAGGAACTACGAC	amyloplasts
65	LZY4-CCL_Fw	GGAGGCCAGTGAATTCATGAACAAATGGGTCAAGAC	Y2H
66	LZY4-CCL_Rv	CGAGCTCGATGGATCCCTACATCTCCAAGACAATA	Y2H
67	RLD1-C_Fw	CATGGAGGCCGAATTCATGCTCAGCAAAGTGTCTG	Y2H
68	RLD1-C_Rv	GCAGGTCGACGGATCCCTATCTTACATTATATTTTTC	Y2H
69	RLD1-CdeltaBRX_Rv	GCAGGTCGACGGATCCCTAATTAGTATTGTTAACTC	Y2H
70	RLD1-BRX_Fw	ATGGAGGCCGAATTCATGACTAATCAGGTAGAAGC	Y2H
71	LZY4.4-mCherry_Fw	CCCGCGGCCGCGATGAAGATTTTTAGTTGGGTTCAAAGAAAGC	transient assay
72	LZY4.4-mCherry_Rv	CCCGCATGCACCAGAACCTCCCATCTCCAAGACAATATATTCAG	transient assay
